# Long-range regulatory target prediction reveals shared genetic background across ulcerative colitis, Crohn’s disease, primary sclerosing cholangitis and ankylosing spondylitis

**DOI:** 10.64898/2026.06.29.735270

**Authors:** Dorian Dulčić, Katarina Mandić, Dalibor Hršak, Anja Barešić

## Abstract

Common variants detected by the genome-wide association studies (GWAS) create a wealth of knowledge on genetic component of individual traits and diseases. Elucidating the molecular mechanism behind the vast majority of these variants that are found to be non-coding remains a largely unsolved task, especially when distal and pleiotropic interactions between regulatory elements where these variants occur and gene promoters are taken into account. Focusing on four diseases with immune-mediated mechanisms namely ulcerative colitis, Crohn’s disease, primary sclerosing cholangitis and ankylosing spondylitis, we demonstrate the utility of the targPred tool, providing prediction of genes targeted by the regulatory variants. We demonstrate that taking into account evolutionary and comparative genomic data, previously unobserved mechanistic trends (the platelet, vascular and sterol clusters) can be detected in terms of implicated genes targeted by the regulatory elements containing common variants, shared between all four diseases, as well as specific trends for subsets of diseases, e.g. two IBD phenotypes. We also elucidate a clinically-relevant target COG6 shared between IBD and PSC, as well as a whole range of other target genes missed by the conventional SNP-to-gene assignments methods.
