## Supplemental table S1 for "Long-range regulatory target prediction reveals shared genetic background across ulcerative colitis, Crohn’s disease, primary sclerosing cholangitis and ankylosing spondylitis"

### Sheet: Sheet1
SNP (rsID)	UC	CD	PSC	AS	Diseases	No. of diseases
rs10748781	Yes	Yes	Yes	Yes	UC, CD, PSC, AS	4
rs10761648	Yes	Yes	Yes	Yes	UC, CD, PSC, AS	4
rs10995271	Yes	Yes	Yes	Yes	UC, CD, PSC, AS	4
rs11098964	Yes	Yes	Yes	Yes	UC, CD, PSC, AS	4
rs11168249	Yes	Yes	Yes	Yes	UC, CD, PSC, AS	4
rs11190133	Yes	Yes	Yes	Yes	UC, CD, PSC, AS	4
rs11221332	Yes	Yes	Yes	Yes	UC, CD, PSC, AS	4
rs11236797	Yes	Yes	Yes	Yes	UC, CD, PSC, AS	4
rs11675538	Yes	Yes	Yes	Yes	UC, CD, PSC, AS	4
rs12369214	Yes	Yes	Yes	Yes	UC, CD, PSC, AS	4
rs1250573	Yes	Yes	Yes	Yes	UC, CD, PSC, AS	4
rs1267499	Yes	Yes	Yes	Yes	UC, CD, PSC, AS	4
rs1292035	Yes	Yes	Yes	Yes	UC, CD, PSC, AS	4
rs12942547	Yes	Yes	Yes	Yes	UC, CD, PSC, AS	4
rs140135	Yes	Yes	Yes	Yes	UC, CD, PSC, AS	4
rs1551399	Yes	Yes	Yes	Yes	UC, CD, PSC, AS	4
rs1569328	Yes	Yes	Yes	Yes	UC, CD, PSC, AS	4
rs16841904	Yes	Yes	Yes	Yes	UC, CD, PSC, AS	4
rs17229679	Yes	Yes	Yes	Yes	UC, CD, PSC, AS	4
rs17293632	Yes	Yes	Yes	Yes	UC, CD, PSC, AS	4
rs1847472	Yes	Yes	Yes	Yes	UC, CD, PSC, AS	4
rs1883832	Yes	Yes	Yes	Yes	UC, CD, PSC, AS	4
rs2066845	Yes	Yes	Yes	Yes	UC, CD, PSC, AS	4
rs2111485	Yes	Yes	Yes	Yes	UC, CD, PSC, AS	4
rs2143178	Yes	Yes	Yes	Yes	UC, CD, PSC, AS	4
rs2227551	Yes	Yes	Yes	Yes	UC, CD, PSC, AS	4
rs2328530	Yes	Yes	Yes	Yes	UC, CD, PSC, AS	4
rs2357623	Yes	Yes	Yes	Yes	UC, CD, PSC, AS	4
rs2497318	Yes	Yes	Yes	Yes	UC, CD, PSC, AS	4
rs259964	Yes	Yes	Yes	Yes	UC, CD, PSC, AS	4
rs2816958	Yes	Yes	Yes	Yes	UC, CD, PSC, AS	4
rs2823288	Yes	Yes	Yes	Yes	UC, CD, PSC, AS	4
rs28550029	Yes	Yes	Yes	Yes	UC, CD, PSC, AS	4
rs28701841	Yes	Yes	Yes	Yes	UC, CD, PSC, AS	4
rs2910686	Yes	Yes	Yes	Yes	UC, CD, PSC, AS	4
rs3184504	Yes	Yes	Yes	Yes	UC, CD, PSC, AS	4
rs34804116	Yes	Yes	Yes	Yes	UC, CD, PSC, AS	4
rs34920465	Yes	Yes	Yes	Yes	UC, CD, PSC, AS	4
rs35667974	Yes	Yes	Yes	Yes	UC, CD, PSC, AS	4
rs35736272	Yes	Yes	Yes	Yes	UC, CD, PSC, AS	4
rs35874463	Yes	Yes	Yes	Yes	UC, CD, PSC, AS	4
rs3747517	Yes	Yes	Yes	Yes	UC, CD, PSC, AS	4
rs3766606	Yes	Yes	Yes	Yes	UC, CD, PSC, AS	4
rs3853824	Yes	Yes	Yes	Yes	UC, CD, PSC, AS	4
rs4243971	Yes	Yes	Yes	Yes	UC, CD, PSC, AS	4
rs4917129	Yes	Yes	Yes	Yes	UC, CD, PSC, AS	4
rs4946717	Yes	Yes	Yes	Yes	UC, CD, PSC, AS	4
rs4986790	Yes	Yes	Yes	Yes	UC, CD, PSC, AS	4
rs5757584	Yes	Yes	Yes	Yes	UC, CD, PSC, AS	4
rs59867199	Yes	Yes	Yes	Yes	UC, CD, PSC, AS	4
rs6434978	Yes	Yes	Yes	Yes	UC, CD, PSC, AS	4
rs6561151	Yes	Yes	Yes	Yes	UC, CD, PSC, AS	4
rs6600247	Yes	Yes	Yes	Yes	UC, CD, PSC, AS	4
rs6781808	Yes	Yes	Yes	Yes	UC, CD, PSC, AS	4
rs6863411	Yes	Yes	Yes	Yes	UC, CD, PSC, AS	4
rs7115956	Yes	Yes	Yes	Yes	UC, CD, PSC, AS	4
rs714830	Yes	Yes	Yes	Yes	UC, CD, PSC, AS	4
rs72796367	Yes	Yes	Yes	Yes	UC, CD, PSC, AS	4
rs72812861	Yes	Yes	Yes	Yes	UC, CD, PSC, AS	4
rs72871627	Yes	Yes	Yes	Yes	UC, CD, PSC, AS	4
rs72928038	Yes	Yes	Yes	Yes	UC, CD, PSC, AS	4
rs73178598	Yes	Yes	Yes	Yes	UC, CD, PSC, AS	4
rs7426056	Yes	Yes	Yes	Yes	UC, CD, PSC, AS	4
rs77981966	Yes	Yes	Yes	Yes	UC, CD, PSC, AS	4
rs7915475	Yes	Yes	Yes	Yes	UC, CD, PSC, AS	4
rs7933433	Yes	Yes	Yes	Yes	UC, CD, PSC, AS	4
rs860262	Yes	Yes	Yes	Yes	UC, CD, PSC, AS	4
rs925255	Yes	Yes	Yes	Yes	UC, CD, PSC, AS	4
rs928722	Yes	Yes	Yes	Yes	UC, CD, PSC, AS	4
rs9491891	Yes	Yes	Yes	Yes	UC, CD, PSC, AS	4
rs10822050	Yes	Yes		Yes	UC, CD, AS	3
rs117372389	Yes	Yes		Yes	UC, CD, AS	3
rs1250563	Yes	Yes		Yes	UC, CD, AS	3
rs1332099	Yes	Yes		Yes	UC, CD, AS	3
rs2066363	Yes	Yes		Yes	UC, CD, AS	3
rs62324212	Yes	Yes		Yes	UC, CD, AS	3
rs72743477	Yes	Yes		Yes	UC, CD, AS	3
rs7660520	Yes	Yes		Yes	UC, CD, AS	3
rs10761659	Yes	Yes			UC, CD	2
rs11190140	Yes	Yes			UC, CD	2
rs12946510	Yes	Yes			UC, CD	2
rs2155219	Yes	Yes			UC, CD	2
rs2413583	Yes	Yes			UC, CD	2
rs2823286	Yes	Yes			UC, CD	2
rs2872507	Yes	Yes			UC, CD	2
rs3851228	Yes	Yes			UC, CD	2
rs4409764	Yes	Yes			UC, CD	2
rs7657746	Yes	Yes			UC, CD	2
rs10010325	Yes				UC	1
rs1003342		Yes			CD	1
rs1016883	Yes				UC	1
rs10276381		Yes			CD	1
rs10486483		Yes			CD	1
rs10495903		Yes			CD	1
rs10883365		Yes			CD	1
rs11167764		Yes			CD	1
rs11681525		Yes			CD	1
rs1250544		Yes			CD	1
rs1250546		Yes			CD	1
rs12568930	Yes				UC	1
rs12615545				Yes	AS	1
rs12663356		Yes			CD	1
rs12677663		Yes			CD	1
rs1292053		Yes			CD	1
rs1297265	Yes				UC	1
rs13073817		Yes			CD	1
rs13140464			Yes		PSC	1
rs13204742		Yes			CD	1
rs13333062		Yes			CD	1
rs13428812		Yes			CD	1
rs1363907		Yes			CD	1
rs1405108	Yes				UC	1
rs1432296		Yes			CD	1
rs1452787			Yes		PSC	1
rs1456893		Yes			CD	1
rs1456896		Yes			CD	1
rs1551398		Yes			CD	1
rs17119		Yes			CD	1
rs17229285	Yes				UC	1
rs1736020		Yes			CD	1
rs1736135		Yes			CD	1
rs17695092		Yes			CD	1
rs17765610				Yes	AS	1
rs1998598		Yes			CD	1
rs2062305		Yes			CD	1
rs2189234	Yes				UC	1
rs2227564		Yes			CD	1
rs224090		Yes			CD	1
rs2305480	Yes				UC	1
rs2488389		Yes			CD	1
rs2488397		Yes			CD	1
rs254560	Yes				UC	1
rs254562	Yes				UC	1
rs2549794		Yes			CD	1
rs2641348		Yes			CD	1
rs2797685		Yes			CD	1
rs35675666	Yes				UC	1
rs359457		Yes			CD	1
rs36023390			Yes		PSC	1
rs3764147		Yes			CD	1
rs3897478		Yes			CD	1
rs4065985	Yes				UC	1
rs4256159		Yes			CD	1
rs4722672	Yes				UC	1
rs4796791		Yes			CD	1
rs483905	Yes				UC	1
rs4871611		Yes			CD	1
rs4902642		Yes			CD	1
rs501916	Yes				UC	1
rs56163845		Yes			CD	1
rs56258221			Yes		PSC	1
rs5763767		Yes			CD	1
rs6074022		Yes			CD	1
rs6088765	Yes				UC	1
rs61861422			Yes		PSC	1
rs6503695		Yes			CD	1
rs6545946		Yes			CD	1
rs6568421		Yes			CD	1
rs6584283	Yes				UC	1
rs663743			Yes		PSC	1
rs6738825		Yes			CD	1
rs6740462		Yes			CD	1
rs6856616		Yes			CD	1
rs6908425		Yes			CD	1
rs6911490	Yes				UC	1
rs6920220	Yes				UC	1
rs694739		Yes			CD	1
rs7076156		Yes			CD	1
rs7110818		Yes			CD	1
rs713875		Yes			CD	1
rs7240004	Yes				UC	1
rs725613			Yes		PSC	1
rs7329174		Yes			CD	1
rs744166		Yes			CD	1
rs7524102	Yes				UC	1
rs7702331		Yes			CD	1
rs7746082		Yes			CD	1
rs7758080		Yes			CD	1
rs7927894		Yes			CD	1
rs7927997		Yes			CD	1
rs7936434	Yes				UC	1
rs7937682			Yes		PSC	1
rs80060485			Yes		PSC	1
rs853974			Yes		PSC	1
rs864745		Yes			CD	1
rs913678	Yes				UC	1
rs915286		Yes			CD	1
rs921720		Yes			CD	1
rs9358372		Yes			CD	1
rs943072	Yes				UC	1
rs9491697		Yes			CD	1
rs9525625		Yes			CD	1
rs9891119		Yes			CD	1
