## Supplemental table S2 for "Long-range regulatory target prediction reveals shared genetic background across ulcerative colitis, Crohn’s disease, primary sclerosing cholangitis and ankylosing spondylitis"

### Sheet: Sheet1
Locus (hg38)	UC	CD	PSC	AS	Diseases	No. of diseases
chr10:101271789-101295863	Yes	Yes	Yes	Yes	UC, CD, PSC, AS	4
chr10:101274058-101298451	Yes	Yes	Yes	Yes	UC, CD, PSC, AS	4
chr10:64342847-64377503	Yes	Yes	Yes	Yes	UC, CD, PSC, AS	4
chr10:64379326-64381668	Yes	Yes	Yes	Yes	UC, CD, PSC, AS	4
chr10:64387108-64441247	Yes	Yes	Yes	Yes	UC, CD, PSC, AS	4
chr10:75469091-75695724	Yes	Yes	Yes	Yes	UC, CD, PSC, AS	4
chr10:81032532-81067040	Yes	Yes	Yes	Yes	UC, CD, PSC, AS	4
chr10:94248310-94495241	Yes	Yes	Yes	Yes	UC, CD, PSC, AS	4
chr11:109938758-109970989	Yes	Yes	Yes	Yes	UC, CD, PSC, AS	4
chr11:128191854-128196675	Yes	Yes	Yes	Yes	UC, CD, PSC, AS	4
chr11:128380974-128396738	Yes	Yes	Yes	Yes	UC, CD, PSC, AS	4
chr11:76270683-76302073	Yes	Yes	Yes	Yes	UC, CD, PSC, AS	4
chr12:107052620-107291383	Yes	Yes	Yes	Yes	UC, CD, PSC, AS	4
chr12:111826477-112273499	Yes	Yes	Yes	Yes	UC, CD, PSC, AS	4
chr12:48195939-48208368	Yes	Yes	Yes	Yes	UC, CD, PSC, AS	4
chr13:44406102-44490181	Yes	Yes	Yes	Yes	UC, CD, PSC, AS	4
chr14:75702235-75747118	Yes	Yes	Yes	Yes	UC, CD, PSC, AS	4
chr15:67441750-67468285	Yes	Yes	Yes	Yes	UC, CD, PSC, AS	4
chr15:67457698-67457698	Yes	Yes	Yes	Yes	UC, CD, PSC, AS	4
chr16:50627378-50694011	Yes	Yes	Yes	Yes	UC, CD, PSC, AS	4
chr16:50746294-50809536	Yes	Yes	Yes	Yes	UC, CD, PSC, AS	4
chr16:50756540-51009351	Yes	Yes	Yes	Yes	UC, CD, PSC, AS	4
chr17:37902887-38089717	Yes	Yes	Yes	Yes	UC, CD, PSC, AS	4
chr17:40492373-40546652	Yes	Yes	Yes	Yes	UC, CD, PSC, AS	4
chr17:54868990-54949047	Yes	Yes	Yes	Yes	UC, CD, PSC, AS	4
chr17:57800966-58046246	Yes	Yes	Yes	Yes	UC, CD, PSC, AS	4
chr1:197342380-197813558	Yes	Yes	Yes	Yes	UC, CD, PSC, AS	4
chr1:200065713-200105746	Yes	Yes	Yes	Yes	UC, CD, PSC, AS	4
chr1:22681214-22731392	Yes	Yes	Yes	Yes	UC, CD, PSC, AS	4
chr1:25289734-25305783	Yes	Yes	Yes	Yes	UC, CD, PSC, AS	4
chr1:7969507-8186232	Yes	Yes	Yes	Yes	UC, CD, PSC, AS	4
chr20:30696392-31099311	Yes	Yes	Yes	Yes	UC, CD, PSC, AS	4
chr20:44680853-44749251	Yes	Yes	Yes	Yes	UC, CD, PSC, AS	4
chr20:57809343-57829821	Yes	Yes	Yes	Yes	UC, CD, PSC, AS	4
chr21:16784168-16838662	Yes	Yes	Yes	Yes	UC, CD, PSC, AS	4
chr22:30130115-30590222	Yes	Yes	Yes	Yes	UC, CD, PSC, AS	4
chr22:39659773-39737810	Yes	Yes	Yes	Yes	UC, CD, PSC, AS	4
chr22:39662550-39738243	Yes	Yes	Yes	Yes	UC, CD, PSC, AS	4
chr2:162992004-163132346	Yes	Yes	Yes	Yes	UC, CD, PSC, AS	4
chr2:163110536-163124051	Yes	Yes	Yes	Yes	UC, CD, PSC, AS	4
chr2:163128824-163128824	Yes	Yes	Yes	Yes	UC, CD, PSC, AS	4
chr2:163136505-163136942	Yes	Yes	Yes	Yes	UC, CD, PSC, AS	4
chr2:199362905-199607372	Yes	Yes	Yes	Yes	UC, CD, PSC, AS	4
chr2:199498173-199606360	Yes	Yes	Yes	Yes	UC, CD, PSC, AS	4
chr2:204585502-204649276	Yes	Yes	Yes	Yes	UC, CD, PSC, AS	4
chr2:28602911-28647084	Yes	Yes	Yes	Yes	UC, CD, PSC, AS	4
chr2:43451957-43864089	Yes	Yes	Yes	Yes	UC, CD, PSC, AS	4
chr2:65557287-65693513	Yes	Yes	Yes	Yes	UC, CD, PSC, AS	4
chr3:137372132-137443557	Yes	Yes	Yes	Yes	UC, CD, PSC, AS	4
chr3:18710631-18825669	Yes	Yes	Yes	Yes	UC, CD, PSC, AS	4
chr4:123026869-123552125	Yes	Yes	Yes	Yes	UC, CD, PSC, AS	4
chr4:80816695-80962712	Yes	Yes	Yes	Yes	UC, CD, PSC, AS	4
chr5:141435466-141543989	Yes	Yes	Yes	Yes	UC, CD, PSC, AS	4
chr5:173269956-173393823	Yes	Yes	Yes	Yes	UC, CD, PSC, AS	4
chr5:72515051-72559339	Yes	Yes	Yes	Yes	UC, CD, PSC, AS	4
chr5:96200770-96373750	Yes	Yes	Yes	Yes	UC, CD, PSC, AS	4
chr6:106461205-106502632	Yes	Yes	Yes	Yes	UC, CD, PSC, AS	4
chr6:106484790-106530330	Yes	Yes	Yes	Yes	UC, CD, PSC, AS	4
chr6:128217774-128339699	Yes	Yes	Yes	Yes	UC, CD, PSC, AS	4
chr6:137959235-138006504	Yes	Yes	Yes	Yes	UC, CD, PSC, AS	4
chr6:14711961-14734463	Yes	Yes	Yes	Yes	UC, CD, PSC, AS	4
chr6:20623084-20726035	Yes	Yes	Yes	Yes	UC, CD, PSC, AS	4
chr6:20640419-20728731	Yes	Yes	Yes	Yes	UC, CD, PSC, AS	4
chr6:90809560-91014029	Yes	Yes	Yes	Yes	UC, CD, PSC, AS	4
chr6:90880393-91005743	Yes	Yes	Yes	Yes	UC, CD, PSC, AS	4
chr7:26694926-26911904	Yes	Yes	Yes	Yes	UC, CD, PSC, AS	4
chr7:28142088-28214282	Yes	Yes	Yes	Yes	UC, CD, PSC, AS	4
chr7:50257634-50323456	Yes	Yes	Yes	Yes	UC, CD, PSC, AS	4
chr8:126527765-126541090	Yes	Yes	Yes	Yes	UC, CD, PSC, AS	4
chr9:120435875-120475602	Yes	Yes	Yes	Yes	UC, CD, PSC, AS	4
chr10:101274058-101320120	Yes	Yes		Yes	UC, CD, AS	3
chr10:81032885-81067040	Yes	Yes		Yes	UC, CD, AS	3
chr16:50634662-50726822	Yes	Yes		Yes	UC, CD, AS	3
chr1:82227391-82252004	Yes	Yes		Yes	UC, CD, AS	3
chr4:123560939-123560939	Yes	Yes		Yes	UC, CD, AS	3
chr4:183745321-183748510	Yes	Yes		Yes	UC, CD, AS	3
chr10:64445331-64445564	Yes	Yes			UC, CD	2
chr11:64012910-64141771		Yes	Yes		CD, PSC	2
chr11:76281593-76302073	Yes	Yes			UC, CD	2
chr21:16804330-16841303	Yes	Yes			UC, CD	2
chr4:123031494-123558828	Yes	Yes			UC, CD	2
chr6:111493953-111916163	Yes	Yes			UC, CD	2
chr10:134358357-134511742			Yes		PSC	1
chr10:64389552-64445760		Yes			CD	1
chr10:64451233-64566258		Yes			CD	1
chr10:81032532-81048611		Yes			CD	1
chr10:81032532-81063293		Yes			CD	1
chr11:111432161-111647084			Yes		PSC	1
chr11:96015429-96045998	Yes				UC	1
chr13:40678443-40706358		Yes			CD	1
chr13:41139333-41771476		Yes			CD	1
chr13:42951449-43055002		Yes			CD	1
chr14:69210199-69226931		Yes			CD	1
chr15:48008970-48067518	Yes				UC	1
chr16:11085968-11240854			Yes		PSC	1
chr16:50915814-50923372		Yes			CD	1
chr17:38072727-38121993	Yes				UC	1
chr17:40466092-40545770		Yes			CD	1
chr17:40494902-40545770		Yes			CD	1
chr17:57801761-58046076		Yes			CD	1
chr18:46395022-46395022	Yes				UC	1
chr18:53195964-53351539			Yes		PSC	1
chr1:120437718-120640515		Yes			CD	1
chr1:197342686-197784249		Yes			CD	1
chr1:22681214-22711473	Yes				UC	1
chr1:7822723-7906008		Yes			CD	1
chr20:33799280-33882720	Yes				UC	1
chr20:48955424-48968438	Yes				UC	1
chr22:30223888-30592487		Yes			CD	1
chr22:30263026-30592487		Yes			CD	1
chr2:145417530-145627269		Yes			CD	1
chr2:181969931-182097994				Yes	AS	1
chr2:198386175-198954831	Yes				UC	1
chr2:198440556-198954774		Yes			CD	1
chr2:199489760-199562966	Yes				UC	1
chr2:199684067-200152198	Yes				UC	1
chr2:25488819-25506107		Yes			CD	1
chr2:43469615-43850357		Yes			CD	1
chr2:60948744-61309708		Yes			CD	1
chr2:62713533-62713533		Yes			CD	1
chr2:65604914-65667272		Yes			CD	1
chr3:18610175-18706858		Yes			CD	1
chr3:71153890-71153890			Yes		PSC	1
chr3:71481192-71559214			Yes		PSC	1
chr4:106050965-106217588	Yes				UC	1
chr4:106071064-106106709	Yes				UC	1
chr4:123008516-123555178			Yes		PSC	1
chr4:38325036-38325036		Yes			CD	1
chr5:134422204-134453390	Yes				UC	1
chr5:141466066-141488792		Yes			CD	1
chr5:173271810-173288534		Yes			CD	1
chr6:106435025-106442096		Yes			CD	1
chr6:106511888-106522027	Yes				UC	1
chr6:126792095-127068983			Yes		PSC	1
chr6:127419737-127529013		Yes			CD	1
chr6:128215237-128297611		Yes			CD	1
chr6:149577079-149595505		Yes			CD	1
chr6:20805983-20891791		Yes			CD	1
chr6:21426743-21444899		Yes			CD	1
chr6:43784803-43801654	Yes				UC	1
chr6:90656307-90673789				Yes	AS	1
chr6:91029762-91037287			Yes		PSC	1
chr7:27231762-27248891	Yes				UC	1
chr7:28152193-28246989		Yes			CD	1
chr8:73995603-74013420		Yes			CD	1
